# Single-cell analysis of chromatin and expression reveals age- and sex-associated alterations in the human heart

**DOI:** 10.1101/2022.07.12.496461

**Authors:** David F Read, Gregory T Booth, Riza M Daza, Dana L Jackson, Rula Green Gladden, Sanjay R Srivatsan, Brent Ewing, Jennifer M Franks, Cailyn H Spurrell, Anne Roshella Gomes, Diana O’Day, Aishwarya A Gogate, Beth K Martin, Lea Starita, Yiing Lin, Jay Shendure, Shin Lin, Cole Trapnell

## Abstract

Sex differences and age-related changes in the human heart at the tissue, cell, and molecular level have been well-documented and many may be relevant for cardiovascular disease. However, how molecular programs within individual cell types vary across individuals by age and sex remains poorly characterized. To better understand this variation, we performed single-nucleus combinatorial indexing (sci) ATAC- and RNA-Seq in human heart samples from nine donors. We identify hundreds of differentially expressed genes by age and sex. Sex dependent alterations include pathways such as TGFβ signaling and metabolic shifts by sex, evident in both transcriptional alterations and differing presence of transcription factor (TF) motifs in accessible chromatin. Age was associated with changes such as immune activation-related transcriptional and chromatin accessibility differences, as well as changes in the relative proportion of cardiomyocytes, neurons, and perivascular cells. In addition, we compare our adult-derived ATAC-Seq profiles to analogous fetal cell types to identify putative developmental-stage-specific regulatory factors. Finally, we train predictive models of cell-type-specific RNA expression levels utilizing ATAC-Seq profiles to link distal regulatory sequences to promoters, quantifying the predictive value of a simple TF-to-expression regulatory grammar and identifying cell-type-specific TFs.
