## Supplemental Table 1 for "Single-cell analysis of chromatin and expression reveals age- and sex-associated alterations in the human heart"

Sample_Name	Donor_ID	Donor_Age	Donor_Sex	Anatomical_Site	ATAC	RNA
W134.Apex	W134	43	F	Apex	Yes	Yes
W135.Left.Ventricle	W135	60	M	Left.Ventricle	Yes	Yes
W136.Apex	W136	43	M	Apex	Yes	Yes
W136.Left.Ventricle	W136	43	M	Left.Ventricle	Yes	Yes
W137.Apex	W137	49	F	Apex	Yes	No
W139.Left.Ventricle	W139	45	M	Left.Ventricle	Yes	Yes
W139.Right.Ventricle	W139	45	M	Right.Ventricle	Yes	Yes
W139.Septum	W139	45	M	Septum	Yes	Yes
W139.Apex	W139	45	M	Apex	Yes	Yes
W142.Apex	W142	55	F	Apex	Yes	Yes
W144.Apex	W144	53	M	Apex	Yes	Yes
W144.Left.Ventricle	W144	53	M	Left.Ventricle	Yes	Yes
W145.Apex	W145	51	M	Apex	Yes	Yes
W145.Left.Ventricle	W145	51	M	Left.Ventricle	Yes	Yes
W146.Left.Ventricle	W146	25	F	Left.Ventricle	Yes	Yes
