## Supplemental Table 4 for "Single-cell analysis of chromatin and expression reveals age- and sex-associated alterations in the human heart"

	term	estimate	std.error	statistic	p.value	Cell_Type	q_value
1	Anatomical_SiteRight.Vent	0.926711131463157	0.274704819802628	3.37347969405483	0.000742245208601147	B_Cell	0.0445347125160688
2	Age	0.038584464275536	0.0124564248328022	3.09755526111548	0.00195124013014223	Neuronal	0.0585372039042669
3	Anatomical_SiteRight.Vent	-0.726945854975205	0.247525478529902	-2.9368526395451	0.00331561614313672	Vascular_Endothelium	0.0663123228627344
4	Age	0.026645343130817	0.00959665004481072	2.77652545486174	0.00549433325856052	VSM_and_Pericyte	0.0735243572867229
5	SexM	0.3263215356276	0.119056145826838	2.7409045821307	0.00612702977389357	Fibroblast	0.0735243572867229
6	Age	-0.0394384963474251	0.0148594593558283	-2.6541003547317	0.00795201733161659	Cardiomyocyte	0.0795201733161659
7	Anatomical_SiteSeptum	0.403338500204695	0.171092986331918	2.35742276087358	0.0184022831534206	Fibroblast	0.155617039905436
8	Anatomical_SiteSeptum	0.333640373644153	0.144275550615108	2.31252192226403	0.0207489386540581	Macrophage	0.155617039905436
9	Age	0.0246276504886207	0.0112945774193801	2.18048445498834	0.0292215698860224	B_Cell	0.194810465906816
10	Age	0.012463565651735	0.00587466685997904	2.12157828670126	0.033873167365362	Vascular_Endothelium	0.203239004192172
11	Anatomical_SiteRight.Vent	1.3184739100742	0.662934293100376	1.9888455368752	0.0467182547901435	Adipocytes	0.246918645758474
12	SexM	-0.670759777587175	0.341307780146115	-1.96526366114485	0.0493837291516949	Cardiomyocyte	0.246918645758474
13	Age	0.0107366142666185	0.00560560652425448	1.91533498117698	0.0554497971699786	Fibroblast	0.255922140784517
14	Anatomical_SiteSeptum	-0.863254654148762	0.472792079653841	-1.82586530379443	0.0678705536152473	Neuronal	0.290873801208203
15	Anatomical_SiteRight.Vent	-0.688760475936478	0.391366463918627	-1.75988629439564	0.0784270875989327	VSM_and_Pericyte	0.313708350395731
16	Anatomical_SiteSeptum	-1.08446788023281	0.645439545435974	-1.68020055154862	0.0929183020809034	Mast_Cell	0.348443632803388
17	Anatomical_SiteSeptum	-0.527739474045915	0.363275487225055	-1.45272525288493	0.146300052623772	VSM_and_Pericyte	0.51635312690743
18	Anatomical_SiteRight.Vent	-0.626200986096009	0.452961077075359	-1.38246091725852	0.166830222759114	Neuronal	0.531160534285825
19	Anatomical_SiteSeptum	-0.284018321284645	0.206945989578831	-1.37242727855064	0.16993046300973	Vascular_Endothelium	0.531160534285825
20	Anatomical_SiteRight.Vent	0.67230118046472	0.498044033509696	1.3498830128072	0.177053511428608	Lymphatic_Endothelium	0.531160534285825
21	SexM	-0.129135641434355	0.101724481760629	-1.26946472667443	0.204275363431631	Macrophage	0.583643895518946
22	SexM	0.301466615206994	0.243149372626935	1.23984122167379	0.215034127994499	Neuronal	0.58645671271227
23	SexM	0.385198719280036	0.322179785406147	1.19560176252041	0.231852003342244	Mast_Cell	0.604831313066725
24	SexM	0.558825849137174	0.478985763908262	1.16668571645525	0.243337313169777	Lymphatic_Endothelium	0.608343282924442
25	SexM	-0.668945366537241	0.598248755075455	-1.11817260104932	0.263493283768574	Adipocytes	0.614542625246639
26	Anatomical_SiteRight.Vent	0.166436825268227	0.150489221750662	1.10597173227454	0.268738754696114	Macrophage	0.614542625246639
27	Anatomical_SiteLeft.Vent	-0.288145424453209	0.268414597289229	-1.07350877099549	0.283042905467194	Cardiomyocyte	0.614542625246639
28	Anatomical_SiteRight.Vent	0.36218835222246	0.345904033672648	1.04707756188014	0.295063807115807	T_Cell	0.614542625246639
29	Anatomical_SiteLeft.Vent	0.201866030764732	0.193575966600512	1.04282589574422	0.297028935535875	B_Cell	0.614542625246639
30	Anatomical_SiteSeptum	-0.986360113689528	0.994941032928975	-0.991375449443283	0.321502283610626	Endocardium	0.628699638075652
31	SexM	-0.213755041650427	0.221571917356639	-0.96472081931922	0.334684664523318	B_Cell	0.628699638075652
32	Anatomical_SiteLeft.Vent	-0.477253628868968	0.495343348159534	-0.963480443700761	0.335306473640348	Adipocytes	0.628699638075652
33	SexM	0.250532720991378	0.266931777255786	0.93856461589924	0.347954326994252	T_Cell	0.632644230898641
34	Anatomical_SiteSeptum	-0.536125627706982	0.629236227185963	-0.852026003182645	0.394199659815664	Cardiomyocyte	0.69564645849823
35	Anatomical_SiteRight.Vent	0.55610035289958	0.685906072449395	0.810752922646866	0.417507574611039	Endocardium	0.715727270761781
36	Anatomical_SiteLeft.Vent	0.149472690045284	0.204940819209612	0.729345625833594	0.465790269487879	T_Cell	0.776317115813132
37	Age	0.00332362643638424	0.00476200209299148	0.697947285927449	0.485210161079546	Macrophage	0.786827288237101
38	Age	-0.00763091968545229	0.0121651253724156	-0.627278342955297	0.530476797068512	T_Cell	0.837594942739756
39	Anatomical_SiteLeft.Vent	0.0592362916491175	0.100523028571478	0.5892808094913	0.555672916079303	Vascular_Endothelium	0.854881409352774
40	Anatomical_SiteSeptum	-0.192400711559546	0.395593811842073	-0.486359254872153	0.62671247382898	B_Cell	0.911134354377908
41	Anatomical_SiteLeft.Vent	-0.20994533728097	0.439446164285257	-0.477749845928087	0.632828261988128	Endocardium	0.911134354377908
42	Anatomical_SiteLeft.Vent	0.0863427104798186	0.187384718309447	0.460777758500202	0.644958060460099	Neuronal	0.911134354377908
43	Anatomical_SiteRight.Vent	0.0774304577938966	0.173620512491914	0.445975286459904	0.655615097781395	Fibroblast	0.911134354377908
44	Anatomical_SiteLeft.Vent	0.101985616328496	0.237913088996657	0.428667530477608	0.668165193210466	Mast_Cell	0.911134354377908
45	Anatomical_SiteSeptum	-0.165459041156997	0.405915245200984	-0.407619677046305	0.683552915838366	T_Cell	0.911403887784487
46	Anatomical_SiteSeptum	0.215982000245787	0.571333863848889	0.378031154657607	0.705407450231452	Lymphatic_Endothelium	0.920096674214937
47	Age	-0.00961963321145208	0.0271478090478676	-0.354342893545867	0.723081925922924	Adipocytes	0.92308330968884
48	Anatomical_SiteRight.Vent	-0.144048519654856	0.460308635297199	-0.31293899051416	0.754327014085483	Mast_Cell	0.942908767606854
49	Anatomical_SiteSeptum	-0.263005573039298	0.981677926764768	-0.26791431880929	0.788765271672952	Adipocytes	0.951956671916047
50	Age	-0.00390135203281261	0.0148888716756382	-0.262031409619586	0.793297226596706	Mast_Cell	0.951956671916047
51	Anatomical_SiteRight.Vent	-0.125768445827149	0.556648829127246	-0.225938579668509	0.821249191315475	Cardiomyocyte	0.95710786920802
52	Age	-0.00372850380877916	0.0219818785018574	-0.169617160265176	0.865311226166908	Lymphatic_Endothelium	0.95710786920802
53	Anatomical_SiteLeft.Vent	0.015873192583586	0.0946456859123815	0.167711739109595	0.866810060530799	Fibroblast	0.95710786920802
54	SexM	-0.0197466244923251	0.122640113010378	-0.161012771495523	0.87208334168975	Vascular_Endothelium	0.95710786920802
55	SexM	-0.0295510515380189	0.191478586692574	-0.154330842150325	0.877348880107352	VSM_and_Pericyte	0.95710786920802
56	SexM	0.0601380683992725	0.555995626955303	0.108162844245009	0.913866517989868	Endocardium	0.958213665477665
57	Anatomical_SiteLeft.Vent	0.0369689267848848	0.346680925059655	0.106636748989069	0.915077163317633	Lymphatic_Endothelium	0.958213665477665
58	Anatomical_SiteLeft.Vent	-0.00549805645697359	0.0827274071703415	-0.0664599150998738	0.947011670236139	Macrophage	0.958213665477665
59	Anatomical_SiteLeft.Vent	0.00853043061760942	0.160475391876028	0.053157250578328	0.957606616524913	VSM_and_Pericyte	0.958213665477665
60	Age	-0.00135958984873874	0.0259486653319848	-0.0523953672123123	0.958213665477665	Endocardium	0.958213665477665
