## Supplemental Table 7 for "Single-cell analysis of chromatin and expression reveals age- and sex-associated alterations in the human heart"

	Type	Correlation	pValue
Cardiomyocyte	Cardiomyocyte	0.711956923961984	7.15216635835589e-88
Vascular_Endothelium	Vascular_Endothelium	0.49572384129688	8.97743519212403e-35
Endocardium	Endocardium	-0.277618045268161	9.94746699096132e-10
Macrophage	Macrophage	0.664248687605773	1.17855428433304e-71
VSM_and_Pericyte	VSM_and_Pericyte	0.0352518857266901	0.465942051719821
Fibroblast	Fibroblast	0.443648975264408	1.39344078653427e-26
Adipocytes	Adipocytes	0.0658851066093775	0.160144481453393
Neuronal	Neuronal	0.429578770646289	3.62346548099839e-25
T_Cell	T_Cell	0.50721704295687	3.14563266383385e-37
