## Supplemental Table 8 for "Single-cell analysis of chromatin and expression reveals age- and sex-associated alterations in the human heart"

### Sheet: Sheet1
	HuBMAP Dataset ID	HuBMAP Donor ID	HuBMAP Sample ID	Sample_ID
ATAC Datasets	HBM979.KVXZ.627	CALT0004	CALT0004-HT-1	W134_heart_apex
	HBM947.RBXC.276	CALT0005	CALT0005-HT-1	W135_heart_LV
	HBM639.DCNJ.963	CALT0006	CALT0006-HT-1	W136_heart_apex
	HBM953.RBCB.843	CALT0006	CALT0006-HT-2	W136_heart_LV
	HBM448.BWHR.498	CALT0007	CALT0007-HT-1	W137_heart_apex
	HBM666.MZZR.482	CALT0003	CALT0003-HT-2	W139_heart_LV
	HBM467.RVSJ.585	CALT0003	CALT0003-HT-4	W139_heart_RV
	HBM267.PCDV.475	CALT0003	CALT0003-HT-3	W139_heart_septum
	HBM928.GPDW.552	CALT0003	CALT0003-HT-5	W139_heart_apex
	HBM278.GBJP.459	CALT0009	CALT0009-HT-1	W142_heart_LV
	HBM956.MHLN.364	CALT0010	CALT0010-HT-1	W144_heart_apex
	HBM366.LRXP.529	CALT0011	CALT0011-HT-1	W145_heart_apex
	HBM698.VGTP.676	CALT0011	CALT0011-HT-2	W145_heart_LV
	HBM836.LNMM.773	CALT0012	CALT0012-HT-1	W146_heart_apex
	HBM254.JZKB.759	CALT0012	CALT0012-HT-2	W146_heart_LV
RNA Data	HBM228.PBWM.539	CALT0004	CALT0004-HT-1	W134_heart_apex
	HBM393.JHQC.762	CALT0005	CALT0005-HT-1	W135_heart_LV
	HBM558.NNXZ.728	CALT0006	CALT0006-HT-1	W136_heart_apex
	HBM735.VJCQ.257	CALT0006	CALT0006-HT-2	W136_heart_LV
	HBM983.HMCS.593	CALT0003	CALT0003-HT-2	W139_heart_LV
	HBM376.PPWD.224	CALT0003	CALT0003-HT-4	W139_heart_RV
	HBM989.FKRV.474	CALT0003	CALT0003-HT-3	W139_heart_septum
	HBM485.ZBWG.746	CALT0003	CALT0003-HT-5	W139_heart_apex
	HBM439.LFPD.344	CALT0009	CALT0009-HT-1	W142_heart_LV
	HBM224.BGRW.363	CALT0010	CALT0010-HT-1	W144_heart_apex
	HBM375.LKFR.426	CALT0011	CALT0011-HT-1	W145_heart_apex
	HBM847.GJHG.824	CALT0011	CALT0011-HT-2	W145_heart_LV
	HBM853.NQWK.292	CALT0012	CALT0012-HT-1	W146_heart_apex
	HBM442.HBHG.858	CALT0012	CALT0012-HT-2	W146_heart_LV
